# Genome-wide Screening Identifies Unique Host-Directed Drugs and Pro-viral Signalling Pathways for SARS-CoV-2

**DOI:** 10.1101/2025.10.15.682635

**Authors:** Juveriya Qamar Khan, Karthic Rajamanickam, Frederick S. Vizeacoumar, Mahrokh Balouchi, Yue Zhang, Hussain Elhasana, Megha Rohamare, He Dong, Kathleen Glover, Tristan Anderson-Woodsworth, Kalpana K. Bhanumathy, Jocelyne Lew, Anil Kumar, Franco J. Vizeacoumar, Darryl Falzarano, Joyce A. Wilson

## Abstract

SARS-CoV-2 is a positive-sense RNA virus and was responsible for the devastating COVID-19 pandemic. Although the current disease burden is less severe, there are limited treatment options, significant gaps in knowledge, and a looming threat of the emergence of variants and future pandemics. To address these challenges, we performed genome-wide CRISPR knockout screens in a novel human lung cell line NCI-H23^ACE2^, as well as in HEK293T^ACE2^ cells, with SARS-CoV-2 Wuhan virus, with the aim of identifying host-dependency factors that could predict effective antivirals. We identified four host-directed drugs, donepezil, dH-ergocristine, trametinib and sorafenib, that could potentially be repurposed to treat coronavirus infections. Three of the drugs inhibited SARS-CoV-2, HCoV-229E, and HCoV-OC43, suggesting they could be used as pan-coronavirus antivirals. We also confirmed that SARS-CoV-2 relies on the NRAS/Raf/MEK/ERK signaling pathway for its replication. Our study highlights the robustness and efficiency of a bilateral approach of gene silencing and antiviral screening to identify host-dependency factors and effective antivirals.
