## Supplementary Tables 1 and 2 for "Genome-wide Screening Identifies Unique Host-Directed Drugs and Pro-viral Signalling Pathways for SARS-CoV-2"

### Sheet: H23 Growth Advantage
Table S1. (Supplementary). List of gene hits from CRISPR knockout screen in NCI-H23ACE2 cells. 430 gene hits were identified in NCI-H23ACE2 cells using MAGeCK analysis. Hits are ranked according to their enrichment score with a cut-off of 3.5 and with p-value cut-off of <0.05.
Gene Symbol	Gene ID	GO Slim	Fitness Score	P-Value
GNL3L	54552	Unknown	14.3917	6.26103e-06
TLN1	7094	Cytoskeleton	13.9919	1.02278e-05
RUNDC1	146923	Intracellular Protein Traffic	13.2888	1.24737e-05
CD300A	11314	Unknown	12.4291	9.4329e-06
SNX16	64089	Cell adhesion and communication	10.3649	7.30978e-05
TMEM184C	55751	Unknown	9.64682	0.00012965
DISP2	85455	Transport	9.2352	0.000110932
DTNBP1	84062	Cytoskeleton	9.08103	0.000129842
ZNF736	728927	Unknown	8.87886	0.000103519
ZBTB17	7709	Developmental process	8.51463	0.000113381
IFNL1	282618	Stress response	7.70524	0.000368623
DENND5A	23258	Unknown	7.57862	0.000353624
STAP1	26228	Signal transduction	7.45603	0.000257615
ZNF470	388566	Transcription & Chromatin-related	7.40584	0.000135003
DBNL	28988	Cytoskeleton	7.4002	0.000305936
PI4K2A	55361	Protein modification	7.36316	0.000518332
MOGAT3	346606	Intracellular Protein Traffic	7.20746	0.00120249
HLA-DRB5	3127	Stress response	7.01168	0.000682913
C15orf26	161502	Unknown	6.93808	0.000652302
FAM57A	79850	Unknown	6.79987	0.000571965
ZNF560	147741	Transcription & Chromatin-related	6.73792	0.000552643
SERPINI2	5276	Cell adhesion and communication	6.66571	0.000824137
EFR3A	23167	Enzymatic or Catalytic activity	6.59197	0.000700424
FAM217B	63939	Unknown	6.56308	0.00105061
GNPTG	84572	Intracellular Protein Traffic	6.55876	0.00220833
MKNK1	8569	Protein modification	6.50525	0.000925716
TYMS	7298	DDR pathways & NA metabolism	6.47196	0.000383434
PRB4	5545	Cell adhesion and communication	6.42301	0.000168602
ATP5L	10632	Metabolism	6.42247	0.00153996
CYP4F8	11283	Intracellular Protein Traffic	6.36305	0.00123404
TMEM125	128218	Unknown	6.33089	0.000677464
OXNAD1	92106	Transport	6.31889	0.000120793
ARHGAP15	55843	Signal transduction	6.16795	0.00143429
AGL	178	Metabolism	6.1384	0.00155121
GRIPAP1	56850	Unknown	6.12554	0.000225504
CSRNP2	81566	Unknown	6.07782	0.000763111
BANK1	55024	Unknown	6.07325	0.00156879
FUS	2521	RNA processing	6.03498	0.000871825
NUDT19	390916	Unknown	6.0239	0.000345097
HPS6	79803	Miscellaneous	6.0176	0.00134263
GLYR1	84656	Metabolism	6.00992	0.000858862
EHD4	30844	Intracellular Protein Traffic	6.00137	0.00174406
TAC1	6863	Cell adhesion and communication	6.00105	0.00486443
RMND1	55005	Unknown	5.97426	0.000906391
ZNF575	284346	Transcription & Chromatin-related	5.95694	0.000412725
TMEM39B	55116	Unknown	5.92189	0.00155277
ATPAF1	64756	Metabolism	5.88805	0.00166413
GABARAP	11337	Cytoskeleton	5.86262	0.000575485
SLC25A24	29957	Mitochondrial organization	5.81774	0.00173928
PHF17	79960	Transcription & Chromatin-related	5.80955	0.000451308
DRAXIN	374946	Signal transduction	5.80645	0.00253227
RIPK4	54101	Protein modification	5.78714	0.00160127
TM4SF5	9032	Unknown	5.76689	0.000703703
RRS1	23212	Cell cycle and Mitosis	5.76101	1.48493e-05
NDUFA13	51079	Mitochondrial organization	5.74056	0.00101042
PJA2	9867	Intracellular Protein Traffic	5.70087	0.00154586
SH3RF3	344558	Unknown	5.6752	0.00161186
CNNM4	26504	Ion regulation	5.6623	0.00155583
CSTA	1475	Miscellaneous	5.64639	0.00143438
HNRNPA1	3178	Ribosome biogenesis & translation	5.61785	0.00528739
TCF7L2	6934	DDR pathways & NA metabolism	5.61635	0.00380221
UTRN	7402	Cytoskeleton	5.60448	0.00170885
LENEP	55891	Developmental process	5.60075	0.00193207
SPANXN3	139067	Unknown	5.58844	0.00100707
SLC22A25	387601	Unknown	5.58417	0.00183985
FEM1C	56929	Unknown	5.55562	0.00177755
RELL2	285613	Unknown	5.53234	0.00122589
PRPF39	55015	RNA processing	5.50751	0.00284147
SHE	126669	Miscellaneous	5.44022	5.74705e-05
PPP2R5B	5526	Signal transduction	5.43472	0.00188157
MYO1E	4643	Cytoskeleton	5.42151	0.00231217
ABHD6	57406	Enzymatic or Catalytic activity	5.40666	0.00273042
CUTC	51076	Transport	5.40313	0.00431204
CDCA8	55143	Cell cycle and Mitosis	5.3996	0.00511705
PGAP3	93210	Unknown	5.38492	0.00227941
SOX3	6658	DDR pathways & NA metabolism	5.35643	0.00183093
LRP2BP	55805	Miscellaneous	5.33017	0.000686746
GRB2	2885	Intracellular Protein Traffic	5.31303	0.00411653
CRISP1	167	Cell adhesion and communication	5.28859	0.000608619
ULK4	54986	Protein modification	5.28324	0.0011138
APOBEC3F	200316	Ribosome biogenesis & translation	5.27822	0.00201029
PSG11	5680	Unknown	5.26472	0.00309006
SH2D1B	117157	Miscellaneous	5.26377	0.00265634
NDUFV3	4731	Mitochondrial organization	5.26322	0.00119875
TRIO	7204	Apoptosis	5.25545	0.005581
RRH	10692	Signal transduction	5.22726	0.0023873
ORC4	5000	DDR pathways & NA metabolism	5.20742	0.000322053
PDK3	5165	Mitochondrial organization	5.20555	0.000151826
PIGZ	80235	Enzymatic or Catalytic activity	5.19511	0.000847977
SFPQ	6421	RNA processing	5.19173	0.00201988
SNX21	90203	Cell adhesion and communication	5.18174	0.00205967
HTR3E	285242	Ion regulation	5.17136	0.000683368
PSMB2	5690	Cell cycle and Mitosis	5.16416	0.00122278
TOB2	10766	Developmental process	5.15818	0.00666186
BCL6	604	Cell cycle and Mitosis	5.15327	0.00108402
NIT1	4817	Metabolism	5.13103	0.00175299
GET4	51608	Unknown	5.08691	0.00235284
DPY19L4	286148	Unknown	5.06302	0.00142796
CHCHD10	400916	Unknown	5.05769	0.00180107
ZC3H11A	9877	DDR pathways & NA metabolism	5.05245	0.00295208
DHX35	60625	Ribosome biogenesis & translation	5.04537	0.00119268
FMN2	56776	Cytoskeleton	5.0176	0.00117395
C5orf22	55322	Unknown	5.01399	0.00198715
ASIC2	40	Ion regulation	4.99096	0.0056662
BLM	641	DDR pathways & NA metabolism	4.99072	0.00584818
RASGRP4	115727	Signal transduction	4.9724	0.000863692
RGS14	10636	Cell cycle and Mitosis	4.97156	0.0038735
SULT1C4	27233	Metabolism	4.96966	0.00501697
SLC34A2	10568	Ion regulation	4.9664	0.00170612
GPR114	221188	Signal transduction	4.94747	0.000865251
NPPB	4879	Unknown	4.9366	0.00239011
MBD3L1	85509	Transcription & Chromatin-related	4.93527	0.0025755
CDHR1	92211	Cell adhesion and communication	4.92904	0.00273411
OR10K2	391107	Signal transduction	4.9191	0.00447789
SNX15	29907	Cell adhesion and communication	4.90386	0.00263455
NMBR	4829	Signal transduction	4.86253	0.0036235
DDX3Y	8653	Ribosome biogenesis & translation	4.86028	0.00017009
CCDC115	84317	Unknown	4.84224	0.00130787
TXNDC9	10190	Miscellaneous	4.82845	0.00662218
C1orf141	400757	Unknown	4.82584	0.00366849
TBP	6908	Apoptosis	4.82366	0.00292104
NOB1	28987	Miscellaneous	4.8034	0.00268307
CCSER2	54462	Unknown	4.79999	0.00019644
OR10A6	390093	Unknown	4.78324	0.00227323
VAMP8	8673	Unknown	4.7813	0.00343918
TPBG	7162	Unknown	4.77277	0.00587212
GXYLT2	727936	Unknown	4.76957	0.00353303
SYNGAP1	8831	Signal transduction	4.76137	0.00280761
BTNL9	153579	Immune System process	4.74594	0.000424824
WDR90	197335	Unknown	4.74198	0.00308642
PCP4L1	654790	Unknown	4.73281	0.00158256
ST3GAL4	6484	Intracellular Protein Traffic	4.7255	0.00217338
RPL3	6122	Ribosome biogenesis & translation	4.71623	0.00395822
GRM2	2912	Signal transduction	4.70952	0.00285521
CDRT1	374286	Unknown	4.69114	0.0060214
USP6NL	9712	Unknown	4.68606	0.00275696
HLA-DQA1	3117	Immune System process	4.68561	0.00694766
TWIST2	117581	Apoptosis	4.68186	0.00470317
YAE1D1	57002	Unknown	4.68174	0.00353186
LHFPL2	10184	Unknown	4.67832	0.00155568
CLSTN3	9746	Intracellular Protein Traffic	4.67134	0.00631282
ALPK1	80216	Protein modification	4.67024	0.00688643
PGM3	5238	Metabolism	4.66226	0.00244436
CAPN2	824	Ion regulation	4.65785	0.00587579
CACHD1	57685	Ion regulation	4.65764	0.00297919
MIDN	90007	Unknown	4.65258	0.00280684
GAS7	8522	Cytoskeleton	4.65243	0.0064115
MPND	84954	Enzymatic or Catalytic activity	4.64633	0.00924338
TNFSF15	9966	Cell adhesion and communication	4.64462	0.00521186
MCM4	4173	DDR pathways & NA metabolism	4.62535	0.00491016
MAPK1	5594	Cell cycle and Mitosis	4.62415	0.000166499
SHH	6469	Cell adhesion and communication	4.61819	0.000633321
SPN	6693	Unknown	4.61792	0.00221538
MPC1	51660	Unknown	4.61435	0.0077133
CCDC152	100129792	Unknown	4.59984	0.0116823
BCO2	83875	Transport	4.59054	0.00926502
OSR1	130497	DDR pathways & NA metabolism	4.58879	0.0020322
AKIP1	56672	Protein modification	4.58349	0.0104701
DNMT3A	1788	DDR pathways & NA metabolism	4.58252	0.00525993
TMEM200B	399474	Unknown	4.58001	0.00194854
MOGAT1	116255	Intracellular Protein Traffic	4.57852	0.00800739
LOC100507462	0	Unknown	4.57633	0.00263663
ZNF679	168417	Transcription & Chromatin-related	4.57201	0.00469594
ADRB2	154	Signal transduction	4.56135	0.00830922
LRRC16B	90668	Unknown	4.55746	0.00667417
PPARA	5465	Unknown	4.555	0.00165736
CHST8	64377	Metabolism	4.55359	0.00526212
RPGRIP1	57096	Developmental process	4.54961	0.00758951
FAM69B	138311	Unknown	4.54078	0.000892339
CELF1	10658	Ribosome biogenesis & translation	4.5337	0.00726
RP1L1	94137	Developmental process	4.52766	0.0128037
XG	7499	Unknown	4.52047	0.0136335
ZER1	10444	Miscellaneous	4.50814	0.000511564
C12orf50	160419	Unknown	4.50515	0.00415633
KIAA1024L	100127206	Unknown	4.50416	0.00337693
GPR141	353345	Signal transduction	4.50253	0.00561074
SLC39A12	221074	Ion regulation	4.49545	0.00399521
RUSC1	23623	Unknown	4.49177	0.00484386
ELP4	26610	Transcription & Chromatin-related	4.48754	0.0022862
PDLIM7	9260	Unknown	4.48662	0.000656389
NT5C1B-RDH14	100526794	Unknown	4.47525	0.00548257
C15orf53	400359	Unknown	4.46494	0.00023137
SOX12	6666	Developmental process	4.46268	0.0178261
PGPEP1	54858	Enzymatic or Catalytic activity	4.45101	0.0136387
PRR21	643905	Unknown	4.44506	0.00874598
PAPSS2	9060	DDR pathways & NA metabolism	4.44487	0.0112431
NUDT22	84304	Unknown	4.44314	0.0130904
ARHGAP21	57584	Cytoskeleton	4.42285	0.0144951
EMC2	9694	Intracellular Protein Traffic	4.41719	0.00999363
CCDC117	150275	Cytoskeleton	4.40966	0.00278302
LRRIQ3	127255	Miscellaneous	4.39646	0.00756198
PHF21B	112885	Miscellaneous	4.39418	0.00136653
PIP4K2C	79837	Protein modification	4.38895	0.0105753
BBS1	582	Miscellaneous	4.38281	0.00975469
KCNE2	9992	Ion regulation	4.37837	0.00732518
ZEB1	6935	Developmental process	4.37574	0.00837293
OR6C68	403284	Unknown	4.37161	0.009451
PDE4C	5143	Signal transduction	4.35858	0.00253956
CHST10	9486	Metabolism	4.35665	0.00212012
RHOBTB2	23221	Signal transduction	4.34593	0.00777325
LRRC10	376132	Mitochondrial organization	4.34177	0.00392097
GSTO2	119391	Unknown	4.34024	0.00755411
ZNF655	79027	Unknown	4.33108	0.00647047
ATIC	471	Metabolism	4.32003	0.00242817
ADAL	161823	Enzymatic or Catalytic activity	4.31742	0.0228493
SHB	6461	Signal transduction	4.30651	0.00173004
VPS37B	79720	Intracellular Protein Traffic	4.30561	0.00926532
AIFM3	150209	Apoptosis	4.3016	0.00507281
KLC1	3831	Unknown	4.29808	0.00379867
SLC24A2	25769	Ion regulation	4.29263	0.0096663
GPR6	2830	Signal transduction	4.28337	0.0120772
MIEN1	84299	Unknown	4.28221	0.00284934
UTP20	27340	RNA processing	4.28201	0.0131201
MYBPC2	4606	Unknown	4.28024	0.00455074
METTL13	51603	Enzymatic or Catalytic activity	4.27126	0.00537562
HAUS7	55559	Unknown	4.26821	0.00744481
DMRT3	58524	Developmental process	4.2667	0.00105476
LOXL1	4016	Cell adhesion and communication	4.26003	0.0064452
SEMA6D	80031	Signal transduction	4.25609	0.0017115
HMX3	340784	Developmental process	4.25304	5.71031e-05
ATCAY	85300	Transport	4.24377	0.00712863
LOC100131094	0	Unknown	4.23397	0.0163267
DDX6	1656	Ribosome biogenesis & translation	4.23341	0.0188884
KCNJ10	3766	Transport	4.23226	0.00502638
ASGR2	433	Signal transduction	4.22018	0.000427651
RBM47	54502	Ribosome biogenesis & translation	4.21451	0.0120276
PPCS	79717	Enzymatic or Catalytic activity	4.21431	0.00574998
TMC5	79838	Unknown	4.21262	0.0032601
SIKE1	80143	Unknown	4.21009	0.00881206
ARRDC4	91947	Unknown	4.20843	0.00600187
ZNF195	7748	Transcription & Chromatin-related	4.20033	0.00457267
HIST1H2AA	221613	Cell cycle and Mitosis	4.19991	0.00670901
SNRPN	6638	Ribosome biogenesis & translation	4.19963	0.0112779
KIF3B	9371	Cytoskeleton	4.18345	0.00557717
TEX28	1527	Unknown	4.17346	0.0161451
CHD5	26038	Cell cycle and Mitosis	4.16958	0.0019454
POLR3F	10621	Immune System process	4.16838	0.0020548
GRP	2922	Signal transduction	4.16633	0.00933601
RHNO1	83695	Unknown	4.16067	0.00395126
SMIM11	54065	Unknown	4.15815	0.00453383
SMIM15	643155	Unknown	4.15059	0.0134062
FAM47B	170062	Signal transduction	4.1487	0.00663157
PAN2	9924	DDR pathways & NA metabolism	4.14807	0.00157153
DPY30	84661	Cell cycle and Mitosis	4.14091	0.0108658
PTCHD1	139411	Unknown	4.13862	0.00475852
C6orf201	404220	Unknown	4.13707	0.00909111
ATP8B3	148229	Metabolism	4.12695	0.0179242
CISD3	284106	Unknown	4.12221	0.00165301
CRTAC1	55118	Cell adhesion and communication	4.11125	0.00442035
NPC2	10577	Cell adhesion and communication	4.10671	0.00630513
ENHO	375704	Unknown	4.10432	0.00799348
BET1	10282	Intracellular Protein Traffic	4.08623	0.00249869
CDH17	1015	Cell adhesion and communication	4.08607	0.0135888
KAT5	10524	Apoptosis	4.08376	0.00657133
TMEM54	113452	Unknown	4.07994	0.0121124
SCAMP3	10067	Transport	4.07764	0.0124372
TNNC2	7125	Cytoskeleton	4.07633	0.0133149
RUNX1	861	DDR pathways & NA metabolism	4.06321	0.00723243
NRAS	4893	Intracellular Protein Traffic	4.06242	0.0277761
TXNRD1	7296	Signal transduction	4.05319	0.000301892
HCFC1R1	54985	Unknown	4.04681	0.00479432
AK5	26289	DDR pathways & NA metabolism	4.04515	0.0152856
CCL13	6357	Cell adhesion and communication	4.04328	0.0107041
SYT5	6861	Intracellular Protein Traffic	4.03802	0.00420502
RPL18A	6142	Ribosome biogenesis & translation	4.03207	0.0109822
CSNK2A2	1459	DDR pathways & NA metabolism	4.02635	0.00718345
STARD6	147323	Metabolism	4.02292	0.00448798
PRSS1	5644	Enzymatic or Catalytic activity	4.02116	0.0193131
C5orf45	51149	Unknown	4.01144	0.0034993
KLHL33	123103	Unknown	4.00856	0.0155401
NRBP2	340371	Protein modification	4.00474	0.00390934
TDRD10	126668	Unknown	4.00017	0.0124744
PFDN6	10471	Chaperone and Protein folding	3.99792	0.00275302
NUBP2	10101	Unknown	3.99627	0.00589517
RAB1B	81876	Intracellular Protein Traffic	3.99474	0.00959385
C1QL2	165257	Cell adhesion and communication	3.99161	0.0259017
AKR7A2	8574	Metabolism	3.97411	0.0118459
CCDC127	133957	Unknown	3.96948	0.00805704
DLX3	1747	Developmental process	3.96136	0.0131487
ACTA2	59	Cytoskeleton	3.95725	0.00281478
DTYMK	1841	Enzymatic or Catalytic activity	3.95705	0.0135522
PTK2B	2185	Stress response	3.95635	0.0047198
IL36A	27179	Immune System process	3.95391	0.0210746
IRAK1	3654	Signal transduction	3.95213	0.00982338
CDKN2B	1030	Cell cycle and Mitosis	3.95155	0.000919049
VAV3	10451	Signal transduction	3.95114	0.0170108
SUSD3	203328	Unknown	3.95074	0.0066854
IDUA	3425	Metabolism	3.94951	0.00925245
DMTF1	9988	Transcription & Chromatin-related	3.94774	0.00838322
KRTAP19-4	337971	Unknown	3.94674	0.0309214
EXOC6	54536	Intracellular Protein Traffic	3.94315	0.00547652
PTCHD2	57540	Unknown	3.93314	0.00368104
SUMO3	6612	Protein modification	3.9297	0.0039338
MS4A10	341116	Signal transduction	3.92746	0.0143632
NR2C2AP	126382	Cell adhesion and communication	3.92689	0.025551
C1orf65	164127	Unknown	3.92418	0.0225915
LRRC49	54839	Unknown	3.92359	0.016297
CYP2R1	120227	Intracellular Protein Traffic	3.92337	0.00748946
ARMCX6	54470	Unknown	3.9111	0.0099069
RUFY1	80230	Intracellular Protein Traffic	3.90496	0.00260448
SMU1	55234	Unknown	3.90113	0.00977584
UBA7	7318	Protein modification	3.90003	0.00146786
ZWILCH	55055	Cell cycle and Mitosis	3.8975	0.00704881
C5	727	Stress response	3.89518	0.00639783
PRR15	222171	Unknown	3.89291	0.00560851
RNF149	284996	Miscellaneous	3.8844	0.00640052
ETS1	2113	Transcription & Chromatin-related	3.88049	0.0168475
SLFN12	55106	Immune System process	3.87957	0.00843981
EBLN2	55096	Unknown	3.8739	0.00112764
USP29	57663	Protein modification	3.87351	0.00196539
PCYT2	5833	Enzymatic or Catalytic activity	3.8634	0.00499332
KCNN3	3782	Ion regulation	3.86337	0.00438019
MYCN	4613	Transcription & Chromatin-related	3.85908	0.00649872
CADM4	199731	Unknown	3.85889	0.00466707
UBE4B	10277	Apoptosis	3.85508	0.00503827
LAG3	3902	Immune System process	3.85374	0.00741258
VSTM4	196740	Unknown	3.85352	0.0100687
TRIB2	28951	Cytoskeleton	3.84723	0.0351222
WNT4	54361	Signal transduction	3.84524	2.88555e-05
MAP7D2	256714	Developmental process	3.84467	0.0106869
HRASLS2	54979	Signal transduction	3.84141	0.0152874
ADIPOR1	51094	Metabolism	3.84102	0.01648
ARTN	9048	Unknown	3.83806	0.0168816
PFDN2	5202	Chaperone and Protein folding	3.83681	0.0190788
PEX12	5193	Intracellular Protein Traffic	3.83331	0.0101659
COL5A1	1289	Cell adhesion and communication	3.83223	0.0129038
OBSCN	84033	Apoptosis	3.82145	0.00592917
SAG	6295	Ion regulation	3.82125	0.0183548
HAAO	23498	Enzymatic or Catalytic activity	3.81638	0.00352917
MZF1	7593	Transcription & Chromatin-related	3.81324	0.0189202
CYB561A3	220002	Intracellular Protein Traffic	3.80637	0.0109182
SHC3	53358	Signal transduction	3.80179	0.0136632
AK7	122481	DDR pathways & NA metabolism	3.79975	0.0239678
HIST1H4B	8366	Transcription & Chromatin-related	3.78842	0.00128898
MCF2L	23263	Apoptosis	3.78663	0.00295749
METRNL	284207	Unknown	3.78591	0.0166795
HES1	3280	Transcription & Chromatin-related	3.78474	0.0224451
TCEAL1	9338	Transcription & Chromatin-related	3.76793	8.15504e-05
HK3	3101	Protein modification	3.76436	0.00783452
ANGPTL7	10218	Unknown	3.76327	0.00328804
LLGL1	3996	Cytoskeleton	3.76183	0.00917548
DCTN5	84516	Cytoskeleton	3.75694	0.00593614
CASP14	23581	Apoptosis	3.75459	0.00720375
SEMA7A	8482	Signal transduction	3.73954	0.00326131
RBMX	27316	RNA processing	3.73539	0.00729601
ZNF747	65988	Transcription & Chromatin-related	3.73444	0.00899423
CALCRL	10203	Signal transduction	3.73384	0.00566326
NECAB2	54550	Ion regulation	3.72909	0.00735425
LOC100129083	0	Unknown	3.72549	0.0107568
PLEK2	26499	Cytoskeleton	3.72365	0.00430818
MYO10	4651	Cytoskeleton	3.72183	0.00874528
PCBD2	84105	Unknown	3.72042	0.00344393
SLC2A9	56606	Transport	3.71783	9.63162e-06
HSPA2	3306	Chaperone and Protein folding	3.71645	0.0176382
ELAC1	55520	Enzymatic or Catalytic activity	3.71549	0.00927712
FBL	2091	Unknown	3.71496	0.0203396
PAICS	10606	DDR pathways & NA metabolism	3.71408	0.0166886
EME1	146956	DDR pathways & NA metabolism	3.71187	0.00127735
SUPT20HL1	100130302	Unknown	3.71127	0.000400574
HOXA13	3209	Developmental process	3.71109	0.0159818
BTAF1	9044	Transcription & Chromatin-related	3.70447	0.00478749
RELL1	768211	Unknown	3.70359	0.00421466
CXorf36	79742	Unknown	3.69562	0.0220064
GFRA1	2674	Signal transduction	3.68578	0.0103715
SAFB	6294	Transcription & Chromatin-related	3.68395	0.0040184
SSC5D	284297	Unknown	3.68023	0.0116823
ASPH	444	Intracellular Protein Traffic	3.67996	4.01101e-06
GMEB2	26205	Transcription & Chromatin-related	3.6753	0.0131318
VEZT	55591	Unknown	3.659	0.0179045
ACAA1	30	Metabolism	3.65786	0.00777937
CYSTM1	84418	Unknown	3.65663	0.00317804
POLG2	11232	DDR pathways & NA metabolism	3.65455	0.00522634
SAMD9L	219285	Unknown	3.65454	0.0397239
UBE2V2	7336	DDR pathways & NA metabolism	3.65272	0.0142643
PENK	5179	Signal transduction	3.6513	0.00561306
IER5	51278	Unknown	3.64979	0.0186495
HECTD2	143279	Protein modification	3.64188	0.00986562
ZNF853	54753	Unknown	3.64128	0.0213432
VSTM2L	128434	Unknown	3.63985	0.00477971
FCHSD2	9873	Miscellaneous	3.63953	0.0174809
BRWD3	254065	Unknown	3.62896	0.0012257
DNAH8	1769	Unknown	3.62378	0.00589166
TEX38	374973	Unknown	3.61662	0.00309609
GKAP1	80318	Protein modification	3.61385	0.00639449
TSTA3	7264	Metabolism	3.61363	0.0114108
GPS2	2874	Cell cycle and Mitosis	3.6124	0.0112066
LRRK1	79705	Protein modification	3.61003	0.00786682
ANP32E	81611	Intracellular Protein Traffic	3.60846	0.0055925
PRSS38	339501	Unknown	3.60019	0.0211213
GNS	2799	Ion regulation	3.59675	0.0139199
TFAP2C	7022	Signal transduction	3.59325	0.0151478
B3GNT6	192134	Protein modification	3.59165	0.0084808
RNF180	285671	Miscellaneous	3.58579	0.0183682
LIX1L	128077	Unknown	3.58535	0.0155216
EEFSEC	60678	DDR pathways & NA metabolism	3.58428	0.00649632
GALR1	2587	Signal transduction	3.58404	0.0058167
IL10RA	3587	Signal transduction	3.58279	0.0250504
COL4A3	1285	Apoptosis	3.5821	0.0104403
FAM81A	145773	Unknown	3.57759	0.00652511
SLC16A5	9121	Transport	3.57564	0.0192155
ATG2B	55102	Intracellular Protein Traffic	3.57552	0.000196944
IRX4	50805	Transcription & Chromatin-related	3.57405	0.0358503
STIP1	10963	Unknown	3.57078	0.0269722
MEAF6	64769	Transcription & Chromatin-related	3.57032	0.0122
RAB3IP	117177	Intracellular Protein Traffic	3.57023	0.0256516
GREB1L	80000	Unknown	3.56118	0.0258561
DRD4	1815	Signal transduction	3.55945	0.0398936
CIB2	10518	Ion regulation	3.55741	0.0212184
CLEC2A	387836	Signal transduction	3.55628	0.00043994
CES4A	283848	Immune System process	3.55348	0.00840234
XPO6	23214	Unknown	3.5515	0.00146444
PGC	5225	Enzymatic or Catalytic activity	3.55067	0.0381217
NCOA5	57727	Transcription & Chromatin-related	3.54947	0.0344668
LRRC8A	56262	Miscellaneous	3.54758	0.0292576
RETN	56729	Unknown	3.54722	0.0292068
CCKBR	887	Signal transduction	3.54628	0.014647
POM121	9883	Intracellular Protein Traffic	3.54628	0.00460836
TFPI	7035	Cell adhesion and communication	3.54606	0.0150351
CLDN8	9073	Cell adhesion and communication	3.54331	0.00486887
PHF15	23338	Transcription & Chromatin-related	3.54236	0.0153958
TRIM62	55223	Unknown	3.5384	0.00257382
RNF141	50862	Transcription & Chromatin-related	3.53636	0.00423072
TAS2R16	50833	Intracellular Protein Traffic	3.535	0.00665581
SERPINB8	5271	Signal transduction	3.5312	0.00280233
KCNN4	3783	Ion regulation	3.53056	0.000532287
GCNT4	51301	Unknown	3.53052	0.00900542
TCN2	6948	Cell adhesion and communication	3.53024	0.00674894
OR13C8	138802	Unknown	3.52903	0.00350706
SLC39A9	55334	Intracellular Protein Traffic	3.52788	0.00385963
CLEC10A	10462	Intracellular Protein Traffic	3.5257	0.00498184

### Sheet: HEK293T Growth Advantage
Table S2. (Supplementary). List of gene hits from CRISPR knockout screen in HEK293TACE2 cells. 296 gene hits were identified in HEK293TACE2 cells using MAGeCK analysis. Hits are ranked according to their enrichment score with a cut-off of 3.5 and with p-value cut-off of <0.05
Gene Symbol	Gene ID	GO Slim	Fitness Score	P-Value
PAK7	57144	Apoptosis	30.4739	0.00039798
NANOS1	340719	Ribosome biogenesis & translation	30.3365	0.000411624
SEC22A	26984	Intracellular Protein Traffic	29.1315	0.000449511
COG7	91949	Intracellular Protein Traffic	25.8711	0.000486066
ARGLU1	55082	Unknown	25.6384	0.000800683
USP18	11274	Protein modification	23.85	0.000509722
PXN	5829	Cytoskeleton	23.7959	0.000819678
MRPS30	10884	Unknown	23.444	0.000636133
OR5D18	219438	Unknown	23.3736	0.000966852
DRAXIN	374946	Signal transduction	21.3152	0.000845778
TRIM23	373	Intracellular Protein Traffic	21.0408	0.00171497
ARL6IP1	23204	Miscellaneous	20.9847	0.000788627
SCGB1D1	10648	Cell adhesion and communication	20.736	0.00162824
RRAS2	22800	Intracellular Protein Traffic	20.5192	0.00170199
CA1	759	Intracellular Protein Traffic	20.4996	0.00132498
ASB2	51676	Unknown	19.0614	0.00380491
AMIGO3	386724	Cell adhesion and communication	18.9095	0.00173684
BCCIP	56647	DDR pathways & NA metabolism	18.6601	0.000343736
BBS1	582	Miscellaneous	18.5694	0.00133962
NAA30	122830	Metabolism	18.5	0.00269836
SNW1	22938	RNA processing	18.3791	0.00677331
ACOX1	51	Metabolism	18.1265	0.000976596
AK5	26289	DDR pathways & NA metabolism	17.462	0.00286195
KRTAP4-5	85289	Unknown	17.4211	0.00214101
RHOBTB3	22836	Unknown	17.3938	0.00153906
AGGF1	55109	Ribosome biogenesis & translation	17.3357	0.00271476
VMO1	284013	Unknown	17.032	0.00295698
MRPL43	84545	Ribosome biogenesis & translation	16.8343	0.00461036
GJA1	2697	Cell adhesion and communication	16.7225	0.00432988
TMEM205	374882	Unknown	16.5514	0.0011932
PCDH8	5100	Cell adhesion and communication	16.5273	0.00791457
METTL2B	55798	Unknown	16.4843	0.000338198
EP300	2033	Cell cycle and Mitosis	16.4653	0.00160036
KRTAP12-2	353323	Unknown	16.4312	0.00158526
TREX1	11277	DDR pathways & NA metabolism	16.3276	0.00221231
UQCRC1	7384	Mitochondrial organization	16.1527	0.00208386
GDPD5	81544	Metabolism	15.9642	0.00488107
GLI3	2737	Cell cycle and Mitosis	15.8471	0.00436591
KCNJ14	3770	Ion regulation	15.7108	0.0120436
C1orf216	127703	Unknown	15.6753	0.00281084
MYBPC2	4606	Unknown	15.668	0.00342952
SPATA18	132671	Developmental process	15.5192	0.00335805
PPP1R3B	79660	Metabolism	15.481	0.00151935
ICA1	3382	Intracellular Protein Traffic	15.4201	0.000776304
HAT1	8520	Enzymatic or Catalytic activity	15.3937	0.0014082
S100A10	6281	Mitochondrial organization	15.3349	0.00111327
CC2D2A	57545	Unknown	15.2937	0.000281363
EEFSEC	60678	DDR pathways & NA metabolism	15.1942	0.0112803
MBD3	53615	Transcription & Chromatin-related	15.1823	0.0046927
KLF15	28999	Transcription & Chromatin-related	15.1435	0.00391237
SAG	6295	Ion regulation	15.0774	0.00773551
TEKT2	27285	Miscellaneous	15.0488	0.00171235
PKLR	5313	Enzymatic or Catalytic activity	15.0057	0.000129881
GATAD1	57798	Transcription & Chromatin-related	14.9745	0.00212784
FAM171B	165215	DDR pathways & NA metabolism	14.911	0.0039277
PRSS48	345062	Unknown	14.7993	0.00512442
MRPS26	64949	DDR pathways & NA metabolism	14.7591	0.00310002
CIDEC	63924	Apoptosis	14.7467	0.00311012
TTBK2	146057	Apoptosis	14.562	0.00763255
WDR12	55759	Miscellaneous	14.547	0.000958215
HOXB6	3216	Developmental process	14.4531	0.00164157
BRD2	6046	Developmental process	14.4295	0.00468604
RNF13	11342	Miscellaneous	14.3302	0.000640418
MS4A13	503497	Signal transduction	14.2525	0.00341389
HES6	55502	Transcription & Chromatin-related	14.2343	0.00537863
PRR25	388199	Unknown	14.0478	0.00775825
FOXN4	121643	Developmental process	13.9612	0.00122001
TAZ	6901	Mitochondrial organization	13.9095	0.000214869
UBB	7314	Protein modification	13.8934	0.00209014
LOC389895	389895	Unknown	13.8518	0.00637298
FGR	2268	Stress response	13.8155	0.00445712
SLC2A11	66035	Transport	13.8011	0.00455745
C3orf80	401097	Unknown	13.7255	0.00693219
TRIM6-TRIM34	445372	Unknown	13.6971	0.0164568
RPS21	6227	Ribosome biogenesis & translation	13.631	0.00541944
FLAD1	80308	Metabolism	13.6228	0.00346604
NDRG1	10397	Cytoskeleton	13.584	0.00443716
CACNA1I	8911	Ion regulation	13.5796	0.00181318
GTF2F1	2962	Transcription & Chromatin-related	13.5235	0.00510602
ADAMTS9	56999	Metabolism	13.5195	0.000803162
CSNK1D	1453	DDR pathways & NA metabolism	13.4985	0.0156843
NAT8	9027	Unknown	13.4908	0.0097608
CLEC2B	9976	Enzymatic or Catalytic activity	13.4281	0.00342723
CSNK2A2	1459	DDR pathways & NA metabolism	13.3932	0.00356823
TXNL4B	54957	Ribosome biogenesis & translation	13.3816	0.00169602
CRCP	27297	Immune System process	13.3007	0.000425572
SVEP1	79987	Unknown	13.2639	0.00718487
NFAM1	150372	Immune System process	13.2065	0.00099143
RFWD2	64326	Miscellaneous	13.1934	0.00424792
CERS6	253782	Intracellular Protein Traffic	13.1827	0.00131791
COL6A6	131873	Unknown	13.0842	0.00287573
TLR3	7098	Intracellular Protein Traffic	13.0704	0.000175534
TMTC2	160335	Unknown	13.0663	0.00917435
UBE2K	3093	Miscellaneous	13.0646	0.0075345
CYP4F22	126410	Intracellular Protein Traffic	12.9339	0.0210417
TYROBP	7305	Miscellaneous	12.8854	5.3342e-05
MECR	51102	Metabolism	12.8712	0.00393778
TSTD1	100131187	Unknown	12.8595	0.00313379
ZC3H11A	9877	DDR pathways & NA metabolism	12.8356	0.00581811
ACSL4	2182	Metabolism	12.8341	0.0155327
SMC3	9126	DDR pathways & NA metabolism	12.8309	0.0113365
NOL8	55035	Unknown	12.7902	0.000469407
AASDHPPT	60496	Enzymatic or Catalytic activity	12.7514	0.00110635
MYL2	4633	Ion regulation	12.7301	0.00513768
NRCAM	4897	Miscellaneous	12.7243	0.00431486
C4orf6	10141	Unknown	12.7173	0.00435754
C2CD4A	145741	Unknown	12.6641	0.000662131
TMEM179	388021	Unknown	12.639	0.00840481
SLC37A4	2542	Intracellular Protein Traffic	12.616	0.00430684
UNC5D	137970	Apoptosis	12.5218	0.00270861
KDM4D	55693	Developmental process	12.5086	0.004725
KRTAP4-4	84616	Signal transduction	12.4514	0.0040346
PABPC1	26986	Ribosome biogenesis & translation	12.3934	0.0204772
CCDC101	112869	Transcription & Chromatin-related	12.3926	0.00844808
SERPINA4	5267	Cell adhesion and communication	12.3548	0.00184138
DEPDC5	9681	Signal transduction	12.2716	0.0111701
LOC728392	728392	Unknown	12.2693	0.0137511
NUBP1	4682	Unknown	12.2676	0.00630621
HIPK1	204851	DDR pathways & NA metabolism	12.2583	0.000859624
PCDH18	54510	Cell adhesion and communication	12.2466	0.00531651
TMEM143	55260	Unknown	12.2054	0.0161513
QRICH2	84074	Unknown	12.1561	0.00240354
CCNC	892	Cell cycle and Mitosis	12.1559	0.00952398
C1QC	714	Cell adhesion and communication	12.1172	0.00295155
CSDC2	27254	Ribosome biogenesis & translation	12.1145	0.00539765
TXNL1	9352	Transport	12.102	0.00497896
IFITM5	387733	Unknown	12.0967	0.0040048
SLC13A3	64849	Unknown	12.051	0.00598769
ADRB2	154	Signal transduction	11.963	0.00398899
FUT6	2528	Intracellular Protein Traffic	11.9614	0.00612847
SARDH	1757	Mitochondrial organization	11.9445	0.0091543
SYBU	55638	Unknown	11.8941	0.00912501
AMPD2	271	DDR pathways & NA metabolism	11.8781	0.00904063
TXNRD3	114112	Intracellular Protein Traffic	11.8504	0.00968648
CDH16	1014	Cell adhesion and communication	11.8343	0.00139031
VRK1	7443	Protein modification	11.8343	0.0118333
DNMT1	1786	DDR pathways & NA metabolism	11.8343	0.00680709
PVR	5817	Cell adhesion and communication	11.8193	0.0050185
THYN1	29087	Immune System process	11.7862	0.0131095
LOC100289561	100289561	Unknown	11.7555	0.0092021
SCFD2	152579	Unknown	11.7322	0.00901065
BUD31	8896	Transcription & Chromatin-related	11.7265	0.00491155
DDX27	55661	Enzymatic or Catalytic activity	11.6979	0.00433347
DIS3	22894	Ribosome biogenesis & translation	11.6876	0.0033293
HTRA3	94031	Cell adhesion and communication	11.6792	0.0178544
INTS4	92105	Miscellaneous	11.6151	0.00164313
PSEN2	5664	Intracellular Protein Traffic	11.6015	0.0105095
TBC1D15	64786	Mitochondrial organization	11.5767	0.00230393
LRRFIP1	9208	Cytoskeleton	11.5735	0.00306177
DSE	29940	Intracellular Protein Traffic	11.5663	0.0142106
TTC13	79573	Enzymatic or Catalytic activity	11.5373	0.0108273
ALKBH3	221120	DDR pathways & NA metabolism	11.5347	0.00827863
COA3	28958	Unknown	11.5123	0.0165619
SMNDC1	10285	RNA processing	11.4947	0.0250073
SNAP23	8773	Transport	11.4918	0.00988734
KLHL41	10324	Cytoskeleton	11.4685	0.00974176
RUVBL1	8607	DDR pathways & NA metabolism	11.4643	0.0103938
CD58	965	Cell adhesion and communication	11.4327	0.0316624
CYB5RL	606495	Unknown	11.4069	0.0112187
CDH2	1000	Cell adhesion and communication	11.4045	0.016003
MRGBP	55257	DDR pathways & NA metabolism	11.3833	0.00615652
EIF4EBP1	1978	Miscellaneous	11.3688	0.0243319
HIST1H2BA	255626	Cell cycle and Mitosis	11.3634	0.0120546
LRP8	7804	Cell adhesion and communication	11.3627	0.00151467
THUMPD2	80745	Enzymatic or Catalytic activity	11.3579	8.39323e-05
FANCD2OS	115795	Unknown	11.3367	0.00500753
ZBTB9	221504	Transcription & Chromatin-related	11.3293	0.000774524
PVALB	5816	Ion regulation	11.3172	0.0203319
CDC34	997	Cell cycle and Mitosis	11.3071	0.0290091
PSPN	5623	Unknown	11.2998	0.00727773
ADTRP	84830	Unknown	11.2818	0.0214667
KIAA1551	55196	Unknown	11.2566	0.0297443
SPINT2	10653	Cell adhesion and communication	11.2244	0.00241935
LINGO3	645191	Unknown	11.2084	0.00506257
ISOC2	79763	Unknown	11.1983	0.00178546
GHRH	2691	Signal transduction	11.1927	0.0117963
SLC25A51	92014	Mitochondrial organization	11.1773	0.00645997
VWA7	80737	Cell adhesion and communication	11.1468	0.00186292
PRB4	5545	Cell adhesion and communication	11.13	0.0120258
FAM132A	388581	Unknown	11.1232	0.0120471
ERCC2	2068	Ribosome biogenesis & translation	11.0984	0.025372
TEX264	51368	Unknown	11.0891	0.0213608
GPHN	10243	Cytoskeleton	11.0743	0.00769759
ACAT2	39	Metabolism	11.0537	0.0203595
MAPK3	5595	Cell cycle and Mitosis	11.0481	0.0095292
COQ10B	80219	Mitochondrial organization	11.0197	0.00176201
SLC25A53	401612	Mitochondrial organization	10.9989	0.00566616
HAX1	10456	Mitochondrial organization	10.9855	0.0123923
SNAP47	116841	Unknown	10.972	0.00860333
KRTAP10-5	386680	Unknown	10.9613	0.0184343
ATP6V0A2	23545	Metabolism	10.9108	0.00302204
IFNL3	282617	Cell adhesion and communication	10.9066	0.0195675
MUC22	100507679	Unknown	10.8913	0.0239594
HNF1A	6927	Transcription & Chromatin-related	10.8599	0.00996164
LCN12	286256	Metabolism	10.8553	0.0251702
ABCA12	26154	Transport	10.8351	0.00877905
MKI67	4288	Cell cycle and Mitosis	10.8068	0.0109539
DDX25	29118	Ribosome biogenesis & translation	10.7866	0.0111512
GRIN2C	2905	Signal transduction	10.773	0.00433776
TYMS	7298	DDR pathways & NA metabolism	10.7637	0.0126543
FAM198B	51313	Unknown	10.7608	0.0164121
ATOH7	220202	Developmental process	10.758	0.00955999
RIMS3	9783	Metabolism	10.7527	0.0105766
FAM49B	51571	Unknown	10.7524	0.0132676
NRAP	4892	Cytoskeleton	10.7373	0.027728
CXorf23	256643	Mitochondrial organization	10.7323	0.0040809
PPP5C	5536	Protein modification	10.7157	0.00643198
CRTAC1	55118	Cell adhesion and communication	10.7149	0.01918
MMP2	4313	Cell adhesion and communication	10.6968	0.0365102
RGMA	56963	Signal transduction	10.6946	0.0168727
SOX13	9580	Developmental process	10.693	0.00389377
MAGI2	9863	Unknown	10.6731	0.0288603
FAM200B	285550	Unknown	10.6592	0.00607553
SIKE1	80143	Unknown	10.6444	0.0228221
ZNRF2	223082	Intracellular Protein Traffic	10.6217	0.00708599
CDNF	441549	Cell adhesion and communication	10.5795	0.0207844
OR51B5	282763	Unknown	10.5739	0.0130161
PSMB6	5694	Cell cycle and Mitosis	10.5655	0.0100875
ZMYND10	51364	Ion regulation	10.5615	0.00289851
CORO6	84940	Intracellular Protein Traffic	10.5592	0.000360871
KIAA1377	57562	Miscellaneous	10.5509	0.00606994
RBM47	54502	Ribosome biogenesis & translation	10.5264	0.010959
VEZT	55591	Unknown	10.5192	0.0145264
TMEM121	80757	Unknown	10.5099	0.017537
PDPR	55066	Unknown	10.5057	0.0125055
MTAP	4507	DDR pathways & NA metabolism	10.4971	0.0006857
NUDT21	11051	Ribosome biogenesis & translation	10.4822	0.00420581
PCDHB11	56125	Cell adhesion and communication	10.4752	0.0121844
ZNF812	729648	Unknown	10.4618	0.0173543
CLEC17A	388512	Transport	10.4548	0.0120992
C12orf49	79794	Cell adhesion and communication	10.453	0.0248071
TNIP3	79931	Unknown	10.4488	0.0202459
CD302	9936	Enzymatic or Catalytic activity	10.4467	0.0103776
CHRM1	1128	Signal transduction	10.4433	0.0172675
RASGRP1	10125	Intracellular Protein Traffic	10.4381	0.00360769
FAM101B	359845	Unknown	10.4154	8.78245e-05
NRSN2	80023	Unknown	10.4056	0.00537659
AGRP	181	Unknown	10.4019	0.0171892
GCA	25801	Ion regulation	10.389	0.00469818
RAB8B	51762	Intracellular Protein Traffic	10.3537	0.0067419
STK25	10494	Intracellular Protein Traffic	10.3467	0.036199
FSTL1	11167	Cell adhesion and communication	10.3288	0.00300409
WDR52	55779	Unknown	10.3266	0.0206689
GPR89B	51463	Metabolism	10.3101	0.00553672
GAS2L2	246176	Cytoskeleton	10.3045	0.012193
VPS41	27072	Intracellular Protein Traffic	10.2866	0.0207938
CAMK1	8536	Developmental process	10.2864	0.0345118
CAND1	55832	Transcription & Chromatin-related	10.2736	0.0133998
CDSN	1041	Cell adhesion and communication	10.2638	0.00586519
PAX1	5075	DDR pathways & NA metabolism	10.2635	0.00951212
RIMKLA	284716	Metabolism	10.253	0.0151686
PPM1L	151742	Enzymatic or Catalytic activity	10.2443	0.0144605
HTR5A	3361	Signal transduction	10.2362	0.00474205
CELF4	56853	DDR pathways & NA metabolism	10.2325	0.00951369
FANCD2	2177	DDR pathways & NA metabolism	10.2087	0.00229353
IPO8	10526	Signal transduction	10.2033	0.0107392
ESR1	2099	DDR pathways & NA metabolism	10.1999	0.0360329
FOXP1	27086	Developmental process	10.1956	0.00146237
FOXG1	2290	Developmental process	10.1949	0.00749321
GAD2	2572	Intracellular Protein Traffic	10.1556	0.00249149
COL8A1	1295	Cell adhesion and communication	10.1545	0.0170462
WDHD1	11169	DDR pathways & NA metabolism	10.1538	0.0133901
SUPV3L1	6832	DDR pathways & NA metabolism	10.1403	0.0148052
OR5B12	390191	Unknown	10.1366	0.00685961
FTH1P18	441490	Unknown	10.1278	0.0016354
TMEM216	51259	Unknown	10.1256	0.00179818
POM121	9883	Intracellular Protein Traffic	10.1221	0.0197673
SLC33A1	9197	Intracellular Protein Traffic	10.1146	0.0098101
LSMD1	84316	Unknown	10.1146	0.0163965
MAP2K7	5609	Signal transduction	10.1007	0.0211157
ROGDI	79641	Developmental process	10.0745	0.0221226
UTS2B	257313	Cell adhesion and communication	10.0725	0.00312219
ERGIC3	51614	Unknown	10.0615	0.00125755
CD248	57124	Cell adhesion and communication	10.0604	0.0237806
CLIC5	53405	Intracellular Protein Traffic	10.0536	0.0211793
LIN52	91750	Unknown	10.0386	0.035387
NRAS	4893	Intracellular Protein Traffic	10.0327	0.0103167
LHFPL2	10184	Unknown	10.0322	0.0142029
ATP8A1	10396	Metabolism	10.0164	0.0410122
SLC9C1	285335	Ion regulation	10.0061	0.0145986
KLC2	64837	Enzymatic or Catalytic activity	10.0009	0.00598506
ATL1	51062	Stress response	9.99781	0.0183225
TAF5	6877	Cytoskeleton	9.98816	0.022387
CHD6	84181	Cell cycle and Mitosis	9.98146	0.0128749
ONECUT1	3175	Developmental process	9.97805	0.0474135
PRKCA	5578	Unknown	9.97768	0.0266668
GPR153	387509	Signal transduction	9.97449	0.00895159
ATP1B2	482	Ion regulation	9.93837	0.016667
HSD3B2	3284	Mitochondrial organization	9.93764	0.0425649
HEPN1	641654	Unknown	9.93726	0.00255036
OASL	8638	Protein modification	9.92719	0.0169421
SMPD2	6610	Metabolism	9.92433	0.00106389
PLCG1	5335	Ion regulation	9.92024	0.00675753
SLC25A33	84275	Mitochondrial organization	9.91562	0.020823
POMZP3	22932	Developmental process	9.90995	0.0161502
SLIRP	81892	Signal transduction	9.8983	0.00454555
