## Supplementary Tables 3 and 4 for "Genome-wide Screening Identifies Unique Host-Directed Drugs and Pro-viral Signalling Pathways for SARS-CoV-2"

### Sheet: H23 Pathway
Table S3. (Supplementary). Network analysis of 430 hits from NCI-H23ACE2 cells using MAGeCK software reveal enriched pro-viral pathways. Gene ontology (GO) analysis of host-dependency hits from the NCI-H23ACE2 screen reveal enriched cellular networks important for SARS-CoV-2 life cycle, annotated as GOBP (gene ontology biological process), GOMF (gene ontology molecular function) and GOCC (gene on…
Gene Ontology annotation	Genes	Gene Set Description	Gene set size	Normalized Enrichment Score	P-value
GOBP_REGULATION_OF_PHOSPHORUS_METABOLIC_PROCESS	IRAK1|TRIB2|SPN|HES1|ADRB2|PDK3|DRD4|MAPK1|PPARA|CDCA8|BLM|PTK2B|DTNBP1|MIDN|GFRA1|HSPA2|IFNL1|TNFSF15|LRRK1|RGS14|BANK1|STAP1|CADM4|CAPN2|CDKN2B|CD300A|EHD4|PPP2R5B|SEMA7A	https://www.gsea-msigdb.org/gsea/msigdb/human/geneset/GOBP_REGULATION_OF_PHOSPHORUS_METABOLIC_PROCESS	29	1.7318	0.0203
GOBP_SYNAPTIC_SIGNALING	DTNBP1|KCNJ10|ADRB2|SLC24A2|GABARAP|DRD4|MAPK1|RETN|GRM2|PTCHD1|SYNGAP1|ABHD6|HTR3E|TRIO|RGS14|SYT5|ASIC2|UTRN|FCHSD2|PENK|CLSTN3|PTK2B|TAC1|TPBG	https://www.gsea-msigdb.org/gsea/msigdb/human/geneset/GOBP_SYNAPTIC_SIGNALING	24	1.5306	0.0493
GOBP_PROTEIN_CONTAINING_COMPLEX_ASSEMBLY	CCDC115|CDH17|CUTC|TLN1|CHCHD10|FUS|HES1|ADRB2|ORC4|GRB2|HLA-DRB5|BLM|GNL3L|FCHSD2|LLGL1|RBMX|PTK2B|RRS1|SLC39A12|PRPF39|PFDN6|CELF1|VAMP8|DNAH8|GAS7|LRRC8A|HAUS7|TBP|ATPAF1|NDUFA13|EHD4|PPP2R5B|HLA-DQA1|DBNL	https://www.gsea-msigdb.org/gsea/msigdb/human/geneset/GOBP_PROTEIN_CONTAINING_COMPLEX_ASSEMBLY	34	2.118	0.0024
GOBP_REGULATION_OF_IMMUNE_RESPONSE	IRAK1|PJA2|LAG3|USP29|SPN|KCNN4|TRIM62|SFPQ|MAPK1|GRB2|GPS2|HLA-DRB5|SHB|VAV3|POLR3F|BCL6|ALPK1|VAMP8|C5|IFNL1|RBM47|BANK1|STAP1|CD300A|PGC|SH2D1B|HLA-DQA1|BTNL9	https://www.gsea-msigdb.org/gsea/msigdb/human/geneset/GOBP_REGULATION_OF_IMMUNE_RESPONSE	28	1.6044	0.0368
GOBP_NEGATIVE_REGULATION_OF_CELL_POPULATION_PROLIFERATION	SPN|DENND5A|HES1|TOB2|SHH|ZEB1|ASPH|UTP20|COL4A3|ETS1|CHD5|RAB3IP|PTK2B|DTNBP1|BCL6|CELF1|ZBTB17|IFNL1|SEMA6D|DRAXIN|SYNGAP1|STAP1|CDKN2B|CD300A|SEMA7A|TPBG	https://www.gsea-msigdb.org/gsea/msigdb/human/geneset/GOBP_NEGATIVE_REGULATION_OF_CELL_POPULATION_PROLIFERATION	26	1.7105	0.0219
GOBP_PEPTIDYL_AMINO_ACID_MODIFICATION	CSNK2A2|GFRA1|HES1|MKNK1|PDK3|IFNL1|MAPK1|KAT5|DPY19L4|ASPH|LRRK1|BANK1|GNL3L|LOXL1|CADM4|SUMO3|CD300A|EHD4|PPP2R5B|PTK2B	https://www.gsea-msigdb.org/gsea/msigdb/human/geneset/GOBP_PEPTIDYL_AMINO_ACID_MODIFICATION	20	1.7127	0.0336
GOBP_DNA_METABOLIC_PROCESS	MCM4|TCF7L2|POLG2|UBE2V2|CCDC117|APOBEC3F|BCL6|FMN2|FUS|SFPQ|MAPK1|HNRNPA1|KAT5|ORC4|TYMS|MEAF6|BLM|GNL3L|MPND|DNMT3A|RHNO1|PTK2B|EME1	https://www.gsea-msigdb.org/gsea/msigdb/human/geneset/GOBP_DNA_METABOLIC_PROCESS	23	1.7361	0.0222
GOBP_PHOSPHORYLATION	IRAK1|TRIB2|HK3|SPN|HES1|ADRB2|MKNK1|PDK3|DRD4|PI4K2A|MAPK1|ULK4|RIPK4|TRIO|CDCA8|BLM|PTK2B|DTNBP1|MIDN|AK7|CSNK2A2|PAPSS2|ALPK1|AK5|GFRA1|HSPA2|PIP4K2C|IFNL1|TNFSF15|GNPTG|OBSCN|LRRK1|RGS14|BANK1|STAP1|CADM4|CDKN2B|DTYMK|CD300A|EHD4|PPP2R5B|SEMA7A	https://www.gsea-msigdb.org/gsea/msigdb/human/geneset/GOBP_PHOSPHORYLATION	42	1.6068	0.0375
GOBP_NEGATIVE_REGULATION_OF_PROTEIN_METABOLIC_PROCESS	DTNBP1|SERPINB8|SERPINI2|TRIB2|PFDN2|PFDN6|CELF1|CSNK2A2|FMN2|DDX6|TYMS|SHH|PAN2|GPS2|LRRK1|RGS14|BANK1|GNL3L|CADM4|CSTA|CD300A	https://www.gsea-msigdb.org/gsea/msigdb/human/geneset/GOBP_NEGATIVE_REGULATION_OF_PROTEIN_METABOLIC_PROCESS	21	1.7208	0.021
GOCC_VESICLE_MEMBRANE	CYSTM1|IRAK1|CYB561A3|VPS37B|ADRB2|PI4K2A|ATP8B3|NRAS|GRB2|WNT4|HLA-DRB5|GRIPAP1|LLGL1|RUFY1|SCAMP3|DTNBP1|SNX15|SNX16|HPS6|SNX21|FMN2|VAMP8|LHFPL2|ABHD6|ARHGAP21|RHOBTB2|SYT5|CD300A|EHD4|HLA-DQA1|DBNL	https://www.gsea-msigdb.org/gsea/msigdb/human/geneset/GOCC_VESICLE_MEMBRANE	31	1.7906	0.0048
GOCC_DENDRITIC_TREE	DTNBP1|DRD4|PI4K2A|KIF3B|GRM2|NECAB2|SYNGAP1|ATCAY|RGS14|ASIC2|CAPN2|GRIPAP1|CLSTN3|PENK|RAB3IP|PTK2B|DBNL|TPBG	https://www.gsea-msigdb.org/gsea/msigdb/human/geneset/GOCC_DENDRITIC_TREE	18	1.5967	0.0415
GOBP_NEGATIVE_REGULATION_OF_CELLULAR_COMPONENT_ORGANIZATION	DTNBP1|PFDN2|PFDN6|DENND5A|HES1|HSPA2|SEMA6D|HNRNPA1|DRAXIN|NECAB2|SYNGAP1|CDCA8|GNL3L|STAP1|CD300A|ZWILCH|RAB3IP|SEMA7A	https://www.gsea-msigdb.org/gsea/msigdb/human/geneset/GOBP_NEGATIVE_REGULATION_OF_CELLULAR_COMPONENT_ORGANIZATION	18	1.9983	0.0051
GOMF_PHOSPHOLIPID_BINDING	SNX15|SNX16|SNX21|PLEK2|TLN1|GABARAP|ATG2B|MYO10|MCF2L|OBSCN|SYT5|STAP1|FCHSD2|MYO1E|CD300A	https://www.gsea-msigdb.org/gsea/msigdb/human/geneset/GOMF_PHOSPHOLIPID_BINDING	15	1.7945	0.0079
GOBP_REGULATION_OF_INTRACELLULAR_SIGNAL_TRANSDUCTION	ACTA2|CCL13|IRAK1|PJA2|RNF149|SH3RF3|TRIM62|ADRB2|DRD4|SFPQ|MAPK1|ULK4|PPARA|GRM2|NECAB2|GRB2|RASGRP4|RELL1|MCF2L|TRIO|GPS2|CDCA8|RELL2|CHD5|PTK2B|RRS1|TCF7L2|VAV3|BCL6|ALPK1|AKIP1|GABARAP|ARHGAP15|SYNGAP1|ADIPOR1|ARHGAP21|OBSCN|LRRK1|RGS14|NDUFA13|BANK1|CADM4|CD300A|SEMA7A|TPBG	https://www.gsea-msigdb.org/gsea/msigdb/human/geneset/GOBP_REGULATION_OF_INTRACELLULAR_SIGNAL_TRANSDUCTION	45	1.686	0.0314
GOCC_SYNAPSE	PJA2|KCNJ10|DRD4|PI4K2A|MAPK1|GRM2|TRIO|FCHSD2|GRIPAP1|PENK|PTK2B|DTNBP1|GABARAP|C1QL2|KIF3B|PTCHD1|SYNGAP1|ABHD6|HTR3E|CIB2|ATCAY|FAM81A|RGS14|SYT5|ASIC2|RUSC1|UTRN|CLSTN3|TAC1|DBNL|TPBG	https://www.gsea-msigdb.org/gsea/msigdb/human/geneset/GOCC_SYNAPSE	31	1.6806	0.0369
GOBP_CELLULAR_LIPID_METABOLIC_PROCESS	MOGAT3|BBS1|ST3GAL4|BCO2|PGAP3|NPC2|PDK3|PIP4K2C|EFR3A|PCYT2|PI4K2A|CYP4F8|KAT5|PPARA|NUDT19|ABHD6|ADIPOR1|CAPN2|ACAA1|PIGZ|MOGAT1	https://www.gsea-msigdb.org/gsea/msigdb/human/geneset/GOBP_CELLULAR_LIPID_METABOLIC_PROCESS	21	1.6836	0.034
GOCC_ENDOSOME_MEMBRANE	DTNBP1|SNX16|HPS6|IRAK1|SNX21|CYB561A3|VPS37B|VAMP8|ADRB2|PI4K2A|ABHD6|RHOBTB2|HLA-DRB5|SYT5|GRIPAP1|EHD4|LLGL1|HLA-DQA1|RUFY1|SCAMP3	https://www.gsea-msigdb.org/gsea/msigdb/human/geneset/GOCC_ENDOSOME_MEMBRANE	20	1.6323	0.0426
GOCC_POSTSYNAPSE	DTNBP1|PJA2|DRD4|KIF3B|SYNGAP1|ABHD6|HTR3E|TRIO|FAM81A|RGS14|ASIC2|RUSC1|UTRN|GRIPAP1|CLSTN3|PTK2B|DBNL	https://www.gsea-msigdb.org/gsea/msigdb/human/geneset/GOCC_POSTSYNAPSE	17	1.8572	0.0154
GOCC_EARLY_ENDOSOME	SNX16|HPS6|SNX21|VAMP8|ADRB2|PI4K2A|MAPK1|SAMD9L|ARRDC4|RUSC1|GRIPAP1|EHD4|LLGL1|RUFY1|DBNL	https://www.gsea-msigdb.org/gsea/msigdb/human/geneset/GOCC_EARLY_ENDOSOME	15	1.715	0.0222
GOBP_INTRACELLULAR_TRANSPORT	PEX12|VPS37B|CHCHD10|DENND5A|DPY30|NPC2|ADRB2|MAPK1|HNRNPA1|MYO10|SHH|SLC25A24|ZC3H11A|BET1|EXOC6|GET4|GRIPAP1|MYO1E|RAB3IP|POM121|DTNBP1|RAB1B|SNX15|SNX16|HPS6|XPO6|CSNK2A2|FMN2|GABARAP|KIF3B|ARHGAP21|GNPTG|RGS14|C12ORF50|NDUFA13|EHD4	https://www.gsea-msigdb.org/gsea/msigdb/human/geneset/GOBP_INTRACELLULAR_TRANSPORT	36	1.8711	0.008
GOBP_CIRCULATORY_SYSTEM_DEVELOPMENT	ACTA2|COL5A1|DLX3|GREB1L|HES1|HOXA13|IRX4|MAPK1|OSR1|PPARA|SHH|WNT4|ANGPTL7|CALCRL|COL4A3|DCTN5|ETS1|LOXL1|LRRC10|MYO1E|NPPB|PDLIM7|PTK2B|RUNX1|SHB|SLC39A12|TCF7L2|VAV3|VSTM4	https://www.gsea-msigdb.org/gsea/msigdb/human/geneset/GOBP_CIRCULATORY_SYSTEM_DEVELOPMENT	29	-1.5505	0.0485

### Sheet: HEK293 Pathway
Table S4. (Supplementary). Network analysis of 296 hits from HEK293TACE2 cells using MAGeCK software reveal enriched pro-viral pathways. Gene ontology (GO) analysis of host-dependency hits from the HEK293TACE2 screen reveal enriched cellular networks important for SARS-CoV-2 life cycle, annotated as GOBP (gene ontology biological process), and GOCC (gene ontology cellular component), as represent…
Gene Ontology annotation	Genes	Gene Set Description	Gene set size	Normalized Enrichment Score	P-value
GOBP_EMBRYONIC_MORPHOGENESIS	FOXN4|PCDH8|HOXB6|FOXG1|COL8A1|GJA1|GLI3|HIPK1|CC2D2A|MAPK3|SPINT2|MMP2|ASB2|BRD2|RGMA	https://www.gsea-msigdb.org/gsea/msigdb/human/geneset/GOBP_EMBRYONIC_MORPHOGENESIS	15	1.5738	0.0455
GOBP_NEUROGENESIS	ATOH7|ATP1B2|CSNK1D|CAMK1|NANOS1|EP300|FOXG1|AMIGO3|RRAS2|BCCIP|GLI3|ERCC2|HIPK1|LRP8|BBS1|MAGI2|CDNF|MAPK3|MMP2|GDPD5|RGMA|ROGDI|ACSL4|DRAXIN|STK25|SOX13|UBB|CDH2|UNC5D|CHRM1|FOXN4|NRCAM|HES6|KLF15|CRTAC1|S100A10|SNW1|NDRG1|ATL1	https://www.gsea-msigdb.org/gsea/msigdb/human/geneset/GOBP_NEUROGENESIS	39	1.6241	0.0285
GOCC_SYNAPSE	ATP1B2|GHRH|LRP8|MAGI2|MAPK3|PLCG1|RAB8B|ROGDI|ATP8A1|C1QC|CDH2|CELF4|CHRM1|GAD2|GPHN|GRIN2C|HTR5A|ICA1|NRCAM|PCDH8|PCDHB11|PSEN2|PVALB|RIMS3|RPS21|SNAP23|SNAP47|ZNRF2	https://www.gsea-msigdb.org/gsea/msigdb/human/geneset/GOCC_SYNAPSE	28	-1.9162	0.006
GOBP_CYTOSKELETON_ORGANIZATION	CSNK1D|GAS2L2|TTBK2|GJA1|BCCIP|BBS1|CC2D2A|KLHL41|PXN|MAPK3|MYL2|NRAP|SMC3|TYROBP|HAX1|TEKT2|ASB2|S100A10|CORO6|ZMYND10|NUBP1	https://www.gsea-msigdb.org/gsea/msigdb/human/geneset/GOBP_CYTOSKELETON_ORGANIZATION	21	1.6355	0.0377
GOBP_SYNAPTIC_SIGNALING	CHRM1|GAD2|GRIN2C|HTR5A|PCDH8|PCDHB11|PVALB|RIMS3|SNAP23|SNAP47|LRP8|ADRB2|MAPK3|SYBU|TYROBP|PLCG1|CDH2|CELF4	https://www.gsea-msigdb.org/gsea/msigdb/human/geneset/GOBP_SYNAPTIC_SIGNALING	18	-1.602	0.0409
GOBP_POSITIVE_REGULATION_OF_CELL_POPULATION_PROLIFERATION	AGGF1|ATOH7|ATP1B2|CAMK1|CD248|DNMT1|EP300|ESR1|FOXG1|FOXP1|GHRH|GJA1|GLI3|HIPK1|LRP8|MAGI2|MAPK3|MMP2|NRAS|PLCG1|PRKCA|RAB8B|RGMA|ROGDI|SLC25A33|STK25|ZMYND10	https://www.gsea-msigdb.org/gsea/msigdb/human/geneset/GOBP_POSITIVE_REGULATION_OF_CELL_POPULATION_PROLIFERATION	27	-2.0666	0
GOBP_ESTABLISHMENT_OF_PROTEIN_LOCALIZATION	ARL6IP1|COG7|HNF1A|CAMK1|ERGIC3|EP300|GPR89B|POM121|GLI3|TRIM23|VPS41|BBS1|HAX1|SEC22A|RAB8B|ACSL4|CSNK2A2|CHRM1|SNAP23|SYBU|ADAMTS9|ADTRP|IPO8|ABCA12|SCFD2|TREX1	https://www.gsea-msigdb.org/gsea/msigdb/human/geneset/GOBP_ESTABLISHMENT_OF_PROTEIN_LOCALIZATION	26	1.5953	0.0407
