## Supplementary Table 5 for "Genome-wide Screening Identifies Unique Host-Directed Drugs and Pro-viral Signalling Pathways for SARS-CoV-2"

### Sheet: A549ACE2
Table S5. (Supplementary). List of drugs screened in A549ACE2 cells against SARS-CoV-2. 21 host-directed FDA-approved or experimental drugs were selected to be screened in A549ACE2 cells at 4 concentrations using SARS-CoV-2 NLuc virus. The drugs (Column A), their gene targets (identified in our CRISPR KO screen) (Column B) and concentration range (Column C) used for the screening are mentioned be…
Drug	Mechanism of action/ gene target	Concentrations used for screening (Fig. 2A)	Concentrations used for drug dose curve (A549ACE2 cells) (Fig. 2B-E)	Concentrations used for testing variants (A549ACE2 cells) (Fig. 2F)	Concentrations of drugs used in drug combination assays in A549ACE2 cells (Fig. 4)	Concentrations used for drug response in Calu3 cells (Fig. 5A, C, E)	Concentrations of drugs used in drug combination assays in Calu3 cells (Fig. 5B, D, F)
Remdesivir	RNA polymerase	100µM - 0.8µM
Donepezil	ACHe, KAT5	100µM - 0.8µM	150µM - 4.69µM	75µM	18.75µM	37.5µM - 4.69µM	18.75µM
Dihydroergocristine	HTR3E	10µM - 0.08µM	30µM - 0.94µM	15µM	10µM	15µM - 1.87µM	7.5µM
Trametinib	NRAS	10µM - 0.08µM	30µM - 0.94µM	15µM	5µM	15µM - 1.87µM	3.75µM
Sorafenib	MAPK1	400nM - 3.2nM	1.0µM - 0.031µM	0.5µM	0.5µM	0.5µM - 0.062µM	0.25µM
Bortezomib	PSMB2, PSMA2, PRSS1, CTSL	10nM - 0.08nM
Homoharringtonine	RPL3	400nM - 3.2nM
L-DOPA	SAG, DRD4	1000µM - 8µM
L-Glutathione	GSTO2	1000µM - 8µM
AICAR	ATIC	100µM - 0.8µM
FAD	ACAA1, TXNRD1	20µM - 0.16µM
AdipoRon	ADIPOR1	2µM - 0.016µM
TBB	CSNK2A2	2µM - 0.016µM
Apremilast	PDE4C	10µM - 0.08µM
Helicin	TAS2R16	20µM - 0.16µM
Bezafibrate	PPARA	100µM - 0.8µM
Cytarabine	IDUA, APOBEC3F	400nM - 3.2nM
Salirasib	TRIO	20µM - 0.16µM
Camptothecin	HNRNPA1	100nM - 0.8nM
Metformin	NDUFV3	100µM - 0.8µM
Miconazole	KCNN3, KCNN4	1µM - 0.008µM
NU9056	KAT5	25µM - 3.1µM
