## Supplementary Table 6 for "Genome-wide Screening Identifies Unique Host-Directed Drugs and Pro-viral Signalling Pathways for SARS-CoV-2"

### Sheet: Wuhan-A549
	Raw data values
	Wuhan VIDO-01	Donepezil	dH-ergocristine	Trametinib	Sorafenib	Tram+dHergo	Soraf+dHergo	Done+dHergo	Tram+Soraf	Soraf+Done	Tram+Done	DMSO
	Exp1	69000	3880	51700	51700	2910	2910	5170	3880	29100	29100	51700
	Exp2	21800	3880	69000	123000	517	12300	16400	16400	21800	69000	164000
	Exp3	69000	6900	51700	21800	6900	6900	6900	6900	38800	6900	38800
	average	53266.7	4886.67	57466.7	65500	3442.33	7370	9490	9060	29900	35000	84833.3
	Synergy calculations
	Exp1	69000	3880	51700	51700	2910	2910	5170	3880	29100	29100	51700
	Fractional inhibition by drug	0	0.924952	0	0	0.943714	0.943714	0.9	0.924952	0.437137	0.437137	0
	Expected Titer in combination					0.924952	0.924952	0.924952	0	0	0
	Exp2	21800	3880	69000	123000	517	12300	16400	16400	21800	69000	164000
	Fractional inhibition by drug	0.867073	0.976341	0.579268	0.25	0.996848	0.925	0.9	0.9	0.867073	0.579268	0
	Expected Titer in combination					0.990046	0.982256	0.996855	0.684451	0.900305	0.944073
	Exp3	69000	6900	51700	21800	6900	6900	6900	6900	38800	6900	38800
	Fractional inhibition by drug	0	0.822165	0	0.438144	0.822165	0.822165	0.822165	0.822165	0	0.822165	0
	Expected Titer in combination					0.822165	0.900082	0.822165	0.438144	0.438144	0
	average	53266.7	4886.67	57466.7	65500	3442.33	7370	9490	9060	29900	35000	84833.3
	Fractional inhibition by drug	0.372102	0.942397	0.322593	0.227898	0.959422	0.913124	0.888134	0.893202	0.647544	0.587426	0
	Expected Titer in combination					0.960979	0.955524	0.963831	0.476973	0.515199	0.574658
	Summary table: Synergy= Observed inhibition > Expected inhibition
	Wuhan	Donepezil	dH-ergocristine	Trametinib	Sorafenib	Tram+dHergo	Soraf+dHergo	Done+dHergo	Tram+Soraf	Soraf+Done	Tram+Done	DMSO
	Exp1					Synergy	Synergy	no synergy	Synergy	Synergy	Synergy
	Exp2					Synergy	no synergy	no synergy	Synergy	no synergy	no synergy
	Exp3					no synergy	no synergy	no synergy	Synergy	no synergy	Synergy
	average					no synergy	no synergy	no synergy	Synergy	Synergy	Synergy

### Sheet: Delta-A549
	Raw data values
	Delta B.1.617.2	Donepezil	dH-ergocristine	Trametinib	Sorafenib	Tram+dHergo	Soraf+dHergo	Done+dHergo	Tram+Soraf	Soraf+Done	Tram+Done	DMSO
	Exp1	164000	29100	38800	218000	388	1640	38800	51700	51700	92000	690000
	Exp2	51700	29100	164000	38800	51700	6900	218000	2910	29100	92000	690000
	Exp3	38800	690	218000	92000	1640	3.88	16.4	3880	9200	21800	38800
	average	84833.3	19630	140267	116267	17909.3	2847.96	85605.5	19496.7	30000	68600	472933
	Synergy calculations
	Exp1	164000	29100	38800	218000	388	1640	38800	51700	51700	92000	690000
	Fractional inhibition by drug	0.762319	0.957826	0.943768	0.684058	0.999438	0.997623	0.943768	0.925072	0.925072	0.866667	0
	Expected Titer in combination					0.997628	0.986675	0.989976	0.982234	0.924907	0.986635
	Exp2	51700	29100	164000	38800	51700	6900	218000	2910	29100	92000	690000
	Fractional inhibition by drug	0.925072	0.957826	0.762319	0.943768	0.925072	0.99	0.684058	0.995783	0.957826	0.866667	0
	Expected Titer in combination					0.989976	0.997628	0.99684	0.986635	0.995787	0.982191
	Exp3	38800	690	218000	92000	1640	3.88	16.4	3880	9200	21800	38800
	Fractional inhibition by drug	0	0.982216	0	0	0.957732	0.9999	0.999577	0.9	0.762887	0.438144	0
	Expected Titer in combination					0.982216	0.982216	0.982216	0	0	0
	average	84833.3	19630	140267	116267	17909.3	2847.96	85605.5	19496.7	30000	68600	472933
	Fractional inhibition by drug	0.820623	0.958493	0.703411	0.754158	0.962131	0.993978	0.81899	0.958775	0.936566	0.854948	0
	Expected Titer in combination					0.98769	0.989796	0.992555	0.927086	0.955902	0.946799
	Summary table: Synergy= Observed inhibition > Expected inhibition
	Delta	Donepezil	dH-ergocristine	Trametinib	Sorafenib	Tram+dHergo	Soraf+dHergo	Done+dHergo	Tram+Soraf	Soraf+Done	Tram+Done	DMSO
	Exp1					Synergy	Synergy	no synergy	no synergy	Synergy	no synergy
	Exp2					no synergy	no synergy	no synergy	Synergy	no synergy	no synergy
	Exp3					no synergy	Synergy	Synergy	Synergy	Synergy	Synergy
	average					no synergy	Synergy	no synergy	Synergy	no synergy	no synergy

### Sheet: Omicron-A549
	Raw data values
	Omicron BA.1	Donepezil	dH-ergocristine	Trametinib	Sorafenib	Tram+dHergo	Soraf+dHergo	Done+dHergo	Tram+Soraf	Soraf+Done	Tram+Done	DMSO
	Exp1	21800	21800	38800	92000	2.91	2.18	388	6900	51700	21800	123000
	Exp2	6900	1640	920	12300	2.91	1230	3880	517	517	3880	69000
	Exp3	2180	21800	3880	388	218	2180	9200	1640	2910	6900	69000
	average	10293.3	15080	14533.3	34896	74.6067	1137.39	4489.33	3019	18375.7	10860	87000
	Synergy calculations
	Exp1	21800	21800	38800	92000	2.91	2.18	388	6900	51700	21800	123000
	Fractional inhibition by drug	0.822764	0.822764	0.684553	0.252033	0.999976	0.999982	0.996846	0.943902	0.579675	0.822764	0
	Expected Titer in combination					0.944091	0.867433	0.968587	0.764056	0.867433	0.944091
	Exp2	6900	1640	920	12300	2.91	1230	3880	517	517	3880	69000
	Fractional inhibition by drug	0.9	0.976232	0.986667	0.821739	0.999958	0.982174	0.943768	0.992507	0.992507	0.943768	0
	Expected Titer in combination					0.999683	0.995763	0.997623	0.997623	0.982174	0.998667
	Exp3	2180	21800	3880	388	218	2180	9200	1640	2910	6900	69000
	Fractional inhibition by drug	0.968406	0.684058	0.943768	0.994377	0.996841	0.968406	0.866667	0.976232	0.957826	0.9	0
	Expected Titer in combination					0.982234	0.998223	0.990018	0.999684	0.999822	0.998223
	average	10293.3	15080	14533.3	34896	74.6067	1137.39	4489.33	3019	18375.7	10860	87000
	Fractional inhibition by drug	0.881686	0.826667	0.83295	0.598897	0.999142	0.986927	0.948398	0.965299	0.788785	0.875172	0
	Expected Titer in combination					0.971045	0.930475	0.979492	0.932996	0.952544	0.980236
	Summary table: Synergy= Observed inhibition > Expected inhibition
	Omicron	Donepezil	dH-ergocristine	Trametinib	Sorafenib	Tram+dHergo	Soraf+dHergo	Done+dHergo	Tram+Soraf	Soraf+Done	Tram+Done	DMSO
	Exp1					Synergy	Synergy	Synergy	Synergy	no synergy	no synergy
	Exp2					Synergy	no synergy	no synergy	no synergy	Synergy	no synergy
	Exp3					Synergy	no synergy	no synergy	no synergy	no synergy	no synergy
	average					Synergy	Synergy	no synergy	Synergy	no synergy	no synergy

### Sheet: Wuhan, Delta-Calu3
	Raw data values
	DELTA
		DMSO						Donepezil						Dihydroergocristine						Trametinib						Sorafenib
								111.44	173.35	107.85	66.85	102.15	236.2	46.28	121.73	63.67	28.31	54.32	11.68	28.75	35.61	28.2	24.68	22.77	21.08	131.93	82.82	126.25	97.33	85.06	80.89
		Done+dHergo						Tram+Done						Soraf+Done						Tram+dHergo						Soraf+dHergo						Tram + Soraf
		24.99	29.43	22.22	48.01	23.26	35.77	67.26	37.2	28.6	21.28	8.63	33.28	38.78	147.49	73.61	88.08	68.01	83.73		24.77	14.29	5.36	6.54	10.61	30.35	68.95	14.53	49.93	15.59	38.63	49.42	26.86	22.25	17.69	15.83	26.92
	WUHAN
		DMSO						Donepezil						Dihydroergocristine						Trametinib						Sorafenib
										66.11	46.97	136.7	52.11			133.79	32.48	59.85	14.34			42.68	25.05	13.54	21.63			59.32	92.09	111.64	51.83
		Done+dHergo						Tram+Done						Soraf+Done						Tram+dHergo						Soraf+dHergo						Tram + Soraf
				41.67	14.35	15.98	15.75			46.5	40.38	31.06	33.78			77	142.25	80.08	90.27			19.21	15.45	9.21	5.38			29.5	68.06	12.29	15.27			37.72	50.23	25.37	16.12
	Synergy calculations
	Delta NLuc	Donepezil	dHergocristine	Trametinib	Sorafenib	Done+Dhergo	Tram +Done	Soraf+Done	Tram+dHergo	Soraf+dHergo	Tram+soraf
	Fractional inhibition by drug	0	0.456683	0.731517	0	0.693867	0.672917	0.167167	0.87686	0.6367	0.73505
	Expected Titer in combination					0.456683	0.731517	0	0.854129	0.456683	0.731517
	Wuhan NLuc	Donepezil	dHergocristine	Trametinib	Sorafenib	Done+Dhergo	Tram +Done	Soraf+Done	Tram+dHergo	Soraf+dHergo	Tram+soraf
	Fractional inhibition by drug	0.245275	0.39885	0.74275	0.2128	0.780625	0.6207	0.026	0.876875	0.6872	0.6764
	Expected Titer in combination					0.546297	0.805847	0.40588	0.845354	0.526775	0.797493
	Summary table: Synergy= Observed inhibition > Expected inhibition
		Donepezil	dHergocristine	Trametinib	Sorafenib	Done+Dhergo	Tram +Done	Soraf+Done	Tram+dHergo	Soraf+dHergo	Tram+soraf	DMSO
	Delta NLuc					Synergy	no synergy	Synergy	Synergy	Synergy	Synergy
	Wuhan NLuc					Synergy	no synergy	no synergy	Synergy	Synergy	no synergy
