## Supplementary Table 7 for "Genome-wide Screening Identifies Unique Host-Directed Drugs and Pro-viral Signalling Pathways for SARS-CoV-2"

### Sheet: siRNA knockdowns
Table S7. siRNA knockdown screen in NCI-H23ACE2 cells with SARS-CoV-2 NLuc virus. 165 genes were selected to be validated from the CRISPR KO screens by siRNA knockdowns. Hits are ranked by percent luciferase activity (lowest to highest) assessed 24 hours post infection normalized to siControl, with +/- standard deviation (SD) mentioned against each gene, along with the corresponding percent cell …
Gene Symbol	Relative infection (%)	SD	Relative cell viability (%)	SD
siControl	100	0	100	0
Neg control, plain med	1.23558	0.0880544	1.58522	0.0764358
RPL18A	20.4652	5.03135	68.4674	2.55802
APOBEC3F	25.8245	7.28332	50.719	3.88684
RPL3	39.3404	44.2307	69.4223	4.06265
TBC1D15	42.0326	7.81753	86.0173	5.46404
IL36A	47.0067	8.07181	83.8298	3.24103
PSMA2	47.1628	4.52212	54.3034	4.43428
DISP2	49.9663	4.5335	87.2153	9.60924
AKIP1	56.6532	10.6432	77.177	7.88088
ZNF470	59.9368	10.894	85.0315	4.36383
BBS1	60.2501	5.07637	75.6414	6.25292
HSPA2	60.745	10.4183	88.0618	9.41236
SFPQ	62.7482	19.4409	87.4005	2.38991
LLGL1	62.9544	5.32533	74.526	9.7277
CTSL	63.9651	8.8142	93.2792	4.09239
IFNL1	64.4173	8.00011	96.429	9.9671
DDX6	64.6507	8.4321	90.6411	5.62848
ASIC2	66.1886	7.59284	64.8522	6.49662
GNL3L	66.9282	11.1095	90.4556	9.97402
IRAK1	68.0998	9.21159	76.7355	6.40145
MYBPC2	68.191	8.74341	96.67	6.32025
WNT4	71.0583	8.22503	70.3753	10.6339
HNRNPA1	71.5675	5.498	94.0454	7.51444
KAT5	72.7262	4.17013	87.3977	2.31058
HTR3E	72.883	6.83285	88.1554	3.86521
NCOA5	73.0542	25.29	83.0512	13.0522
GRB2	73.1713	9.96185	88.0151	5.09978
BTNL9	73.9361	7.50543	82.3504	5.96794
SNX16	74.3913	4.43407	82.8467	5.90571
KCNN3	74.7623	4.27325	72.0302	3.14303
SCAMP3	75.196	8.5255	87.2881	4.98636
KCNN4	75.664	6.86671	92.5205	6.62078
OR6C68	75.7502	9.69868	100.141	7.56521
NDUFV3	75.9276	11.0215	65.5442	6.01903
TRIM62	75.949	5.53917	88.874	6.07857
ATG2B	76.4709	13.3141	85.6864	5.74769
SEMA6D	76.4878	8.35769	98.557	6.47839
PRSS1	77.1348	6.21951	84.9458	6.68465
RETN	77.9579	8.89471	81.8281	6.37165
PDE4C	78.1633	3.85328	93.2915	5.77594
GABARAP	78.1651	8.82142	86.4403	3.13321
PSMB2	78.3822	8.9945	76.227	3.01608
CCDC115	79.0152	14.5825	95.063	9.1355
POM121	80.3592	9.90946	88.4873	3.33766
DHX35	80.5009	9.19802	101.576	6.31261
CRTAC1	80.8382	11.2289	92.7062	6.05941
C15orf53	81.0122	6.23445	90.2195	4.37768
CSNK2A2	81.0248	4.58498	89.4292	6.43411
PDLIM7	81.1366	6.83055	97.2542	8.68065
GSTO2	82.5146	4.51532	94.9764	3.82211
IDUA	83.1437	6.09426	73.2782	1.58879
ARGLU1	83.2356	6.36978	92.808	10.8897
ACAA1	83.3578	4.74092	99.2089	4.22601
CYP2R1	84.6312	8.50418	94.4477	4.32831
NRAS	85.0295	5.87988	90.5919	5.26506
PAK7	85.3392	4.21447	77.3571	13.1857
IL10RA	85.5734	4.79217	69.5577	3.85953
TFPI	85.7209	4.73392	89.9242	8.812
HPS6	85.7533	11.7089	92.6776	6.71067
EMC2	85.7894	8.9783	91.0045	4.35816
PCYT2	86.1481	7.62945	84.5022	4.60567
POLG2	86.6538	8.04198	99.7119	4.66083
PFDN2	86.6641	4.00324	92.0242	5.61093
PGPEP1	86.87	7.46324	88.3823	6.86554
POLR3F	87.6355	4.94389	101.76	7.1219
ASGR2	87.8931	7.15626	94.2478	6.43849
NPPB	88.1211	11.3377	92.9982	9.42149
MKNK1	88.2013	8.64885	87.0512	7.62757
CD300A	88.2083	19.7298	91.1503	8.16107
BCL6	88.2333	11.3293	92.9465	5.74502
PTK2B	88.6271	6.11906	87.2998	4.45667
GPS2	89.3939	7.90668	84.0557	6.27576
DTNBP1	89.4275	5.50642	86.0439	5.71534
PAN2	89.5904	8.80613	89.7832	5.77009
AK5	89.6179	9.38514	83.5532	6.00373
VEZT	89.658	7.99385	102.398	3.19838
ADRB2	90.2799	15.9987	101.388	10.4448
CDRT1	90.3224	11.9168	86.3271	8.75309
RRP15	90.753	11.277	92.2647	6.4667
NANOS1	91.3771	6.19879	100.728	8.90751
MAPK1	91.4269	12.4049	87.1231	9.05742
SERPINB8	91.4848	10.9015	69.5363	5.33007
ATIC	91.8578	4.85769	91.2331	4.51527
PPARA	91.989	21.175	90.5418	3.8872
MRPS30	92.1574	10.4923	95.1733	6.47523
EEFSEC	92.1715	6.87303	95.3559	5.97703
CISD3	92.2291	8.89517	95.8221	4.37418
SUMO3	92.2713	10.7264	84.1729	3.38404
TMEM184C	92.3772	7.09026	98.2691	4.50794
PRB4	92.3788	5.68651	97.2975	9.92276
PGM3	92.5274	14.2176	90.3729	7.44928
MPC1	92.5679	10.4285	89.8305	6.60189
DENND5A	92.6173	5.7218	99.0686	7.52541
PXN	92.8275	9.72888	55.5171	5.41864
SEC22A	93.3034	6.5464	96.7807	12.4729
OR10K2	93.6293	22.2621	64.1597	20.9798
ZBTB17	94.0054	9.5339	83.6914	6.89352
EBLN2	94.1422	13.5695	84.285	5.07734
DBNL	94.3254	11.5281	89.9739	4.65996
USP18	94.4856	7.82354	96.8012	11.5733
OR5D18	94.4856	8.5739	95.6246	6.56763
CLEC2A	94.5583	13.8791	97.8422	5.61869
SNX15	94.5694	15.0575	82.0272	12.8131
DRD4	94.9662	13.7548	73.0188	5.84561
VAMP8	95.0692	10.8086	101.505	6.83473
FCHSD2	95.3224	8.9954	96.2865	7.32804
TLN1	95.5783	9.88362	81.5297	6.11718
OR10A6	96.0106	11.6674	95.9399	8.23617
RAB1B	96.1612	15.6842	92.4459	5.10377
RUSC1	96.2597	7.74049	91.214	12.9324
PGAP3	96.3113	16.1373	83.6584	5.1553
NUDT22	96.3504	14.2713	93.6584	5.28277
VPS37B	96.6117	11.271	93.2707	5.22384
CNOT9	97.0964	14.4003	89.2534	7.94595
RBMX	97.1173	8.80076	87.198	6.12972
SAG	97.196	6.74349	99.0249	2.58299
EFR3A	97.4026	9.5307	94.0251	11.0726
BET1	98.0511	11.7899	92.7891	6.53754
USP6NL	98.2491	19.4374	92.0838	8.73127
ZC3H11A	98.6223	8.07887	89.1161	5.39552
DCTN5	98.681	5.99938	101.648	2.5058
TXNRD1	99.033	7.33915	97.295	4.64531
SNX21	99.4889	10.079	94.9395	8.61529
TYMS	99.5192	16.5048	79.5049	6.26752
ZNF736	99.7097	7.37536	99.6768	7.99063
STAP1	100.287	8.18182	98.5396	5.44581
FBL	100.624	6.98964	100.581	3.28067
DDX3Y	100.721	17.4311	85.5466	8.53247
RBM47	100.807	11.9976	88.6667	5.43471
ADIPOR1	100.993	4.16949	98.1299	3.64379
RUNDC1	101.11	14.3696	97.5524	6.67187
PIP4K2C	101.772	15.6759	91.8288	4.45514
ELAC1	102.167	5.66668	108.916	4.18099
PFDN6	102.457	11.468	86.2771	4.29124
TAS2R16	102.511	7.98813	87.5624	5.13358
MAP7D2	102.586	7.86582	81.5242	9.17724
SIKE1	102.969	6.82674	92.0202	5.58272
ACTA2	103.029	10.6055	97.5198	6.87515
HECTD2	103.348	9.0469	103.175	6.1807
PI4K2A	104.051	16.0137	90.8906	10.4756
SLC34A2	104.296	15.3245	91.3605	11.241
NPC2	104.863	13.4684	97.2952	6.20434
COG7	105.497	12.9167	95.3929	10.636
CYB561A3	105.796	6.17001	86.2857	7.61703
DNAH8	106.069	12.0705	94.825	6.99469
METTL13	107.548	10.8574	93.636	6.84543
RAB3IP	108.114	10.3841	100.228	5.14118
OR13C8	108.424	16.1025	102.285	5.45134
SEMA7A	108.784	17.8595	93.524	4.84085
NDUFA13	109.316	8.71332	79.0436	3.17642
CCSER2	109.319	9.99451	97.1264	7.27492
SAMD9L	109.405	10.9558	108.251	4.03992
GNS	109.515	8.46169	96.2682	5.46214
ABHD6	110.089	14.9429	102.669	7.01617
DPP9-AS1	110.375	9.08521	92.1878	7.53313
TRIO	110.807	10.3081	91.8618	3.57602
NUDT19	111.314	17.1557	89.2017	5.3571
DRAXIN	113.187	8.70456	99.9172	7.62491
GET4	113.278	7.39415	92.725	6.56681
MYO1E	116.79	15.0322	92.3705	5.90938
PEX12	118.437	7.20321	101.268	4.32783
UBA7	119.32	10.0564	96.2091	4.33197
SERPINI2	123.313	19.9234	99.9061	13.3711
LHFPL2	124.411	22.6248	92.12	9.41476
CLDN8	124.782	8.77637	88.8705	7.20138
GPR6	127.158	11.7409	79.7915	6.95595
UTP20	140.768	13.8218	85.1399	7.06661
